# Genomic G quadruplexes regulate mRNA splicing

**DOI:** 10.64898/2025.12.15.693900

**Authors:** Victoria Mauz, Thiago Britto-Borges, Tobias Merkel, Enio Gjerga, Joshua Hartmann, Marteinn Thor Snaebjörnsson, Friederike Schreiter, Christian U. Oeing, Carsten Sticht, Samuel Sossalla, Jürgen Günther Okun, Georg Stoecklin, Matthias W. Hentze, Eileen E. M. Furlong, Almut Schulze, Matthias Dewenter, Christoph Dieterich, Johannes Backs

**Author notes:** Corresponding author: Johannes Backs, MD Heidelberg University, Medical Faculty Heidelberg Im Neuenheimer Feld 669 69120 Heidelberg, Germany. these authors contributed equally (Matthias Dewenter, Christoph Dieterich, Johannes Backs).

## Abstract

Genomic G quadruplexes (G4) are non-canonical DNA structures that regulate gene expression primarily through transcriptional control. Here, we uncover that DNA G quadruplexes are critical determinants of pre-mRNA splicing. G4s on the DNA template strand serve as recruiting elements for the RNA-binding proteins SRSF9 and WBP11 in order to facilitate productive splicing of adjacent pre-mRNAs. This process is controlled by protein arginine methyltransferase 5 (PRMT5) that releases SRSF9 and WBP11 from G4s through arginine methylation. Acyl-CoA dehydrogenase very long-chain specific (*ACADVL*) is a gene highly regulated by this mechanism since targeting G4 stability prevents mis-splicing and restores ACADVL protein levels. In the heart, deletion of *Prmt5* recapitulates defective splicing and results in progressive cardiac failure along with loss of ACADVL in mice. Importantly, we find that *Acadvl* regulation plays a critical role for cardiomyopathy as restoring *Acadvl* expression in *Prmt5* knockout mice prevents cardiac dysfunction. This study establishes an unanticipated fundamental principle by which genomic G quadruplexes act as splicing enhancers of associated pre-mRNAs, and reveals an essential role in cardiac homeostasis.
