## Supplementary Table 1 for "Genomic G quadruplexes regulate mRNA splicing": Supplementary table 1.xlsx

### Sheet: Tabelle1
KHDRBS1
NUDT21
CPSF6
AURKA
AURKB
HNRNPA2B1
SF1
SFPQ
SRSF1
DDX5
SRSF7
RBM17
HNRNPF
HNRNPM
AURKC
PPP1R10
SRSF9
YBX1
ILF2
ILF3
CNBP
CSDA
HNRNPA0
HNRNPL
SYNCRIP
DNMT1
SAFB
THRAP3
RUVBL1
FUBP3
MECP2
RBM39
BAZ1A
FUS
RPS6
ATP5A1
AKAP8
AKAP8L
AARS
XRN2
DDX54
PA2G4
ADAR
EEF2
SNRNP200
PPIL4
API5
FMR1
AGFG1
ACO2
TRIP6
EIF4G1
NOLC1
NPM1
MSI2
GNL3
LSM11
WBP11
HNRNPA3
HNRNPAB
RBFOX2
HNRNPH1
PRPF6
PABPC1
PCBP1
RBM15
HNRNPUL1
PRPF4
RPS10
FAM120A
CDC5L
SAFB2
CWC15
RBM14
KIF1C
CAPRIN1
SDAD1
UTP3
NAF1
SART3
CSTF2T
CHTOP
YTHDC2
EIF3D
RRP12
FXR1
CXXC1
