## Supplementary Table 2 for "Genomic G quadruplexes regulate mRNA splicing": Supplementary table 2.xlsx

### Sheet: ISO study
ISO study	Ejection Fraction (%)							Left-ventricular End Diastole Diameter (mm)							Fractional Shortening (%)							Heart Rate (beats per minute)
	Ctrl. NaCl	Ctrl. ISO	Prmt5-cKO NaCl	Prmt5-cKO ISO				Ctrl. NaCl	Ctrl. ISO	Prmt5-cKO NaCl	Prmt5-cKO ISO				Ctrl. NaCl	Ctrl. ISO	Prmt5-cKO NaCl	Prmt5-cKO ISO				Ctrl. NaCl	Ctrl. ISO	Prmt5-cKO NaCl	Prmt5-cKO ISO
Number of values	20	15	8	11			Number of values	20	15	8	11			Number of values	20	15	8	11			Number of values	20	15	8	11
Minimum	63.47	52.26	61.03	16.68			Minimum	1.95	2.579	2.618	2.004			Minimum	33	25.66	31.66	7.549			Minimum	515.8	501.7	594.7	475.8
25% Percentile	71.76	62.02	67.95	51.59			25% Percentile	2.521	2.716	2.903	2.475			25% Percentile	39.78	32.67	36.88	25.5			25% Percentile	543.9	527.9	605.2	490.4
Median	74.51	70.42	73.46	55.26			Median	2.711	2.901	3.036	3.1			Median	41.63	38.43	41.12	28.02			Median	627.8	555.6	642	540.9
75% Percentile	78.76	74.9	77.31	64.96			75% Percentile	3.059	3.15	3.307	3.47			75% Percentile	45.79	41.95	44.91	34.02			75% Percentile	691.2	623.1	648.4	584.1
Maximum	83.9	88.16	82.05	74.79			Maximum	4.099	3.526	3.552	5.226			Maximum	50.05	56.49	49.77	42.15			Maximum	757.5	660.7	675.9	605.6
Mean	74.41	69	72.83	54.92			Mean	2.799	2.948	3.072	3.114			Mean	41.98	38.06	41.06	28.2			Mean	621.7	569.7	634.8	540.4
Std. Deviation	5.351	9.472	6.579	15.12			Std. Deviation	0.491	0.2757	0.2879	0.8611			Std. Deviation	4.543	7.891	5.601	8.831			Std. Deviation	73.73	52.16	27.42	44.6
Std. Error of Mean	1.196	2.446	2.326	4.559			Std. Error of Mean	0.1098	0.0712	0.1018	0.2596			Std. Error of Mean	1.016	2.038	1.98	2.663			Std. Error of Mean	16.49	13.47	9.694	13.45
Lower 95% CI	71.91	63.75	67.33	44.76			Lower 95% CI	2.569	2.795	2.832	2.535			Lower 95% CI	39.86	33.69	36.38	22.26			Lower 95% CI	587.2	540.8	611.9	510.4
Upper 95% CI	76.91	74.24	78.33	65.07			Upper 95% CI	3.028	3.101	3.313	3.692			Upper 95% CI	44.11	42.43	45.74	34.13			Upper 95% CI	656.2	598.5	657.7	570.3
Tukey's multiple comparisons test	Mean Diff,	95,00% CI of diff,	Adjusted P Value				Tukey's multiple comparisons test	Mean Diff,	95,00% CI of diff,	Adjusted P Value				Tukey's multiple comparisons test	Mean Diff,	95,00% CI of diff,	Adjusted P Value				Tukey's multiple comparisons test	Mean Diff,	95,00% CI of diff,	Adjusted P Value
Ctrl. NaCl vs. Ctrl. ISO	5.411	-3,094 to 13,92	0.3392				Ctrl. NaCl vs. Ctrl. ISO	-0.1496	-0,6237 to 0,3246	0.836				Ctrl. NaCl vs. Ctrl. ISO	3.919	-2,188 to 10,03	0.3317				Ctrl. NaCl vs. Ctrl. ISO	52.06	-0,3272 to 104,4	0.052
Ctrl. NaCl vs. Prmt5-cKO NaCl	1.581	-8,835 to 12,00	0.9776				Ctrl. NaCl vs. Prmt5-cKO NaCl	-0.2737	-0,8544 to 0,3070	0.5968				Ctrl. NaCl vs. Prmt5-cKO NaCl	0.9236	-6,556 to 8,404	0.9877				Ctrl. NaCl vs. Prmt5-cKO NaCl	-13.07	-77,23 to 51,09	0.9484
Ctrl. NaCl vs. Prmt5-cKO ISO	19.49	10,15 to 28,84	<0,0001				Ctrl. NaCl vs. Prmt5-cKO ISO	-0.3154	-0,8365 to 0,2057	0.3832				Ctrl. NaCl vs. Prmt5-cKO ISO	13.78	7,073 to 20,50	<0,0001				Ctrl. NaCl vs. Prmt5-cKO ISO	81.36	23,78 to 138,9	0.0025
Ctrl. ISO vs. Prmt5-cKO NaCl	-3.83	-14,73 to 7,071	0.7869				Ctrl. ISO vs. Prmt5-cKO NaCl	-0.1242	-0,7319 to 0,4836	0.948				Ctrl. ISO vs. Prmt5-cKO NaCl	-2.996	-10,82 to 4,832	0.7403				Ctrl. ISO vs. Prmt5-cKO NaCl	-65.13	-132,3 to 2,014	0.0603
Ctrl. ISO vs. Prmt5-cKO ISO	14.08	4,200 to 23,97	0.0023				Ctrl. ISO vs. Prmt5-cKO ISO	-0.1658	-0,7169 to 0,3852	0.8542				Ctrl. ISO vs. Prmt5-cKO ISO	9.865	2,768 to 16,96	0.003				Ctrl. ISO vs. Prmt5-cKO ISO	29.3	-31,58 to 90,18	0.5805
Prmt5-cKO NaCl vs. Prmt5-cKO ISO	17.91	6,344 to 29,48	0.0008				Prmt5-cKO NaCl vs. Prmt5-cKO ISO	-0.04166	-0,6867 to 0,6034	0.9982				Prmt5-cKO NaCl vs. Prmt5-cKO ISO	12.86	4,553 to 21,17	0.0008				Prmt5-cKO NaCl vs. Prmt5-cKO ISO	94.43	23,16 to 165,7	0.005

### Sheet: Acadvl-AAV study
Acadvl-AAV study	Ejection Fraction (%)											Left-ventricular End Diastole Diameter (mm)											Fractional Shortening (%)											Heart Rate (beats per minute)
	Ctrl. Luc NaCl	Ctrl. Luc ISO	Ctrl. Acadvl NaCl	Ctrl. Acadvl ISO	Prmt5-cKO Luc NaCl	Prmt5-cKO Luc ISO	Prmt5-cKO Acadvl NaCl	Prmt5-cKO Acadvl ISO				Ctrl. Luc NaCl	Ctrl. Luc ISO	Ctrl. Acadvl NaCl	Ctrl. Acadvl ISO	Prmt5-cKO Luc NaCl	Prmt5-cKO Luc ISO	Prmt5-cKO Acadvl NaCl	Prmt5-cKO Acadvl ISO				Ctrl. Luc NaCl	Ctrl. Luc ISO	Ctrl. Acadvl NaCl	Ctrl. Acadvl ISO	Prmt5-cKO Luc NaCl	Prmt5-cKO Luc ISO	Prmt5-cKO Acadvl NaCl	Prmt5-cKO Acadvl ISO				Ctrl. Luc NaCl	Ctrl. Luc ISO	Ctrl. Acadvl NaCl	Ctrl. Acadvl ISO	Prmt5-cKO Luc NaCl	Prmt5-cKO Luc ISO	Prmt5-cKO Acadvl NaCl	Prmt5-cKO Acadvl ISO
Number of values	4	5	4	5	4	6	4	5			Number of values	4	5	4	5	4	6	4	5			Number of values	4	5	4	5	4	6	4	5			Number of values	4	5	4	5	4	6	4	5
Minimum	71.71	64.7	58.16	67.95	64.88	51.39	74.84	76.06			Minimum	2.539	2.356	2.685	2.403	2.641	2.416	2.009	2.28			Minimum	39.87	34.1	29.51	36.83	34.47	25.58	41.94	43.17			Minimum	625	565	682.3	615.4	641	492.8	620.1	540.4
25% Percentile	72.87	67.09	60.25	70.22	67	52.69	77.87	76.29			25% Percentile	2.546	2.465	2.722	2.429	2.649	2.518	2.08	2.387			25% Percentile	40.76	35.9	30.96	38.67	36.08	26.1	45.09	43.45			25% Percentile	636.2	574.7	682.9	618.5	651.5	530.9	625.4	541.9
Median	78.24	70.33	70.72	75.2	74.56	60.22	87.45	81.89			Median	2.699	2.675	2.852	2.728	2.741	2.871	2.348	2.502			Median	45.4	38.1	38.9	42.48	41.88	31.04	55.21	48.56			Median	678.3	636.3	709.3	651	685.5	564.2	645.7	550.3
75% Percentile	88.99	79.75	75.74	78.87	78.78	64.12	89.71	82.31			75% Percentile	3.136	2.975	2.93	3.069	3.157	3.142	2.54	2.697			75% Percentile	58.38	46.62	43.02	45.53	45.73	33.64	58.03	49.22			75% Percentile	718.4	670.8	737.4	653.5	695.7	590.6	688.1	597.1
Maximum	91.94	81.56	76	80.51	79.77	64.82	90.3	82.31			Maximum	3.238	2.992	2.949	3.254	3.272	3.545	2.586	2.801			Maximum	62.06	48.14	43.2	47.07	46.7	33.78	58.75	49.25			Maximum	728.8	675.3	738.6	655	698.3	612.7	700.7	625
Mean	80.03	72.8	68.9	74.67	73.44	58.95	85.01	79.82			Mean	2.794	2.711	2.835	2.745	2.849	2.877	2.323	2.534			Mean	48.18	40.63	37.63	42.17	41.23	30.22	52.78	46.78			Mean	677.6	625.5	709.9	639	677.6	560.1	653.1	565.6
Std. Deviation	8.654	6.816	8.33	4.767	6.293	5.602	6.926	3.227			Std. Deviation	0.324	0.2675	0.111	0.3464	0.2915	0.401	0.2412	0.1883			Std. Deviation	9.745	5.789	6.479	3.829	5.109	3.615	7.433	3.058			Std. Deviation	42.99	49.05	30.45	18.88	25.18	41.1	34.19	35
Std. Error of Mean	4.327	3.048	4.165	2.132	3.147	2.287	3.463	1.443			Std. Error of Mean	0.162	0.1196	0.05552	0.1549	0.1457	0.1637	0.1206	0.08419			Std. Error of Mean	4.872	2.589	3.24	1.713	2.554	1.476	3.717	1.367			Std. Error of Mean	21.5	21.94	15.22	8.444	12.59	16.78	17.09	15.65
Lower 95% CI	66.26	64.34	55.65	68.75	63.43	53.07	73.99	75.81			Lower 95% CI	2.278	2.379	2.658	2.315	2.385	2.456	1.939	2.3			Lower 95% CI	32.67	33.44	27.32	37.42	33.1	26.42	40.95	42.99			Lower 95% CI	609.2	564.5	661.4	615.6	637.5	517	598.7	522.2
Upper 95% CI	93.8	81.27	82.16	80.59	83.46	64.82	96.03	83.82			Upper 95% CI	3.309	3.043	3.011	3.175	3.313	3.298	2.707	2.767			Upper 95% CI	63.69	47.82	47.94	46.93	49.36	34.01	64.61	50.58			Upper 95% CI	746	686.4	758.3	662.5	717.6	603.2	707.5	609.1
Tukey's multiple comparisons test	Mean Diff,	95,00% CI of diff,	Adjusted P Value								Tukey's multiple comparisons test	Mean Diff,	95,00% CI of diff,	Adjusted P Value								Tukey's multiple comparisons test	Mean Diff,	95,00% CI of diff,	Adjusted P Value								Tukey's multiple comparisons test	Mean Diff,	95,00% CI of diff,	Adjusted P Value
Ctrl. Luc NaCl vs. Ctrl. Luc ISO	7.228	-6,675 to 21,13	0.6898								Ctrl. Luc NaCl vs. Ctrl. Luc ISO	0.08246	-0,5590 to 0,7240	0.9999								Ctrl. Luc NaCl vs. Ctrl. Luc ISO	7.55	-4,975 to 20,08	0.52								Ctrl. Luc NaCl vs. Ctrl. Luc ISO	52.19	-27,15 to 131,5	0.4115
Ctrl. Luc NaCl vs. Ctrl. Acadvl NaCl	11.13	-3,527 to 25,78	0.2448								Ctrl. Luc NaCl vs. Ctrl. Acadvl NaCl	-0.04099	-0,7172 to 0,6352	>0,9999								Ctrl. Luc NaCl vs. Ctrl. Acadvl NaCl	10.55	-2,648 to 23,76	0.1938								Ctrl. Luc NaCl vs. Ctrl. Acadvl NaCl	-32.25	-115,9 to 51,38	0.9068
Ctrl. Luc NaCl vs. Ctrl. Acadvl ISO	5.358	-8,545 to 19,26	0.907								Ctrl. Luc NaCl vs. Ctrl. Acadvl ISO	0.04882	-0,5927 to 0,6903	>0,9999								Ctrl. Luc NaCl vs. Ctrl. Acadvl ISO	6.006	-6,519 to 18,53	0.7668								Ctrl. Luc NaCl vs. Ctrl. Acadvl ISO	38.63	-40,71 to 118,0	0.7533
Ctrl. Luc NaCl vs. Prmt5-cKO Luc NaCl	6.585	-8,069 to 21,24	0.8187								Ctrl. Luc NaCl vs. Prmt5-cKO Luc NaCl	-0.05525	-0,7315 to 0,6210	>0,9999								Ctrl. Luc NaCl vs. Prmt5-cKO Luc NaCl	6.948	-6,254 to 20,15	0.6771								Ctrl. Luc NaCl vs. Prmt5-cKO Luc NaCl	0.06673	-83,56 to 83,69	>0,9999
Ctrl. Luc NaCl vs. Prmt5-cKO Luc ISO	21.08	7,707 to 34,46	0.0004								Ctrl. Luc NaCl vs. Prmt5-cKO Luc ISO	-0.08358	-0,7009 to 0,5337	0.9998								Ctrl. Luc NaCl vs. Prmt5-cKO Luc ISO	17.96	5,911 to 30,01	0.0009								Ctrl. Luc NaCl vs. Prmt5-cKO Luc ISO	117.5	41,19 to 193,9	0.0006
Ctrl. Luc NaCl vs. Prmt5-cKO Acadvl NaCl	-4.981	-19,64 to 9,674	0.9497								Ctrl. Luc NaCl vs. Prmt5-cKO Acadvl NaCl	0.471	-0,2052 to 1,147	0.342								Ctrl. Luc NaCl vs. Prmt5-cKO Acadvl NaCl	-4.598	-17,80 to 8,605	0.9431								Ctrl. Luc NaCl vs. Prmt5-cKO Acadvl NaCl	24.57	-59,06 to 108,2	0.9769
Ctrl. Luc NaCl vs. Prmt5-cKO Acadvl ISO	0.2127	-13,69 to 14,12	>0,9999								Ctrl. Luc NaCl vs. Prmt5-cKO Acadvl ISO	0.26	-0,3815 to 0,9015	0.883								Ctrl. Luc NaCl vs. Prmt5-cKO Acadvl ISO	1.397	-11,13 to 13,92	>0,9999								Ctrl. Luc NaCl vs. Prmt5-cKO Acadvl ISO	112	32,66 to 191,3	0.0017
Ctrl. Luc ISO vs. Ctrl. Acadvl NaCl	3.9	-10,00 to 17,80	0.9821								Ctrl. Luc ISO vs. Ctrl. Acadvl NaCl	-0.1235	-0,7650 to 0,5181	0.9981								Ctrl. Luc ISO vs. Ctrl. Acadvl NaCl	3.004	-9,520 to 15,53	0.9928								Ctrl. Luc ISO vs. Ctrl. Acadvl NaCl	-84.44	-163,8 to -5,101	0.0307
Ctrl. Luc ISO vs. Ctrl. Acadvl ISO	-1.87	-14,98 to 11,24	0.9997								Ctrl. Luc ISO vs. Ctrl. Acadvl ISO	-0.03365	-0,6385 to 0,5712	>0,9999								Ctrl. Luc ISO vs. Ctrl. Acadvl ISO	-1.544	-13,35 to 10,26	0.9999								Ctrl. Luc ISO vs. Ctrl. Acadvl ISO	-13.56	-88,36 to 61,24	0.9987
Ctrl. Luc ISO vs. Prmt5-cKO Luc NaCl	-0.6425	-14,55 to 13,26	>0,9999								Ctrl. Luc ISO vs. Prmt5-cKO Luc NaCl	-0.1377	-0,7792 to 0,5038	0.9963								Ctrl. Luc ISO vs. Prmt5-cKO Luc NaCl	-0.6022	-13,13 to 11,92	>0,9999								Ctrl. Luc ISO vs. Prmt5-cKO Luc NaCl	-52.12	-131,5 to 27,21	0.4131
Ctrl. Luc ISO vs. Prmt5-cKO Luc ISO	13.86	1,307 to 26,41	0.0225								Ctrl. Luc ISO vs. Prmt5-cKO Luc ISO	-0.166	-0,7451 to 0,4130	0.9798								Ctrl. Luc ISO vs. Prmt5-cKO Luc ISO	10.41	-0,8935 to 21,72	0.0881								Ctrl. Luc ISO vs. Prmt5-cKO Luc ISO	65.34	-6,276 to 137,0	0.0935
Ctrl. Luc ISO vs. Prmt5-cKO Acadvl NaCl	-12.21	-26,11 to 1,694	0.1178								Ctrl. Luc ISO vs. Prmt5-cKO Acadvl NaCl	0.3885	-0,2530 to 1,030	0.5143								Ctrl. Luc ISO vs. Prmt5-cKO Acadvl NaCl	-12.15	-24,67 to 0,3768	0.0623								Ctrl. Luc ISO vs. Prmt5-cKO Acadvl NaCl	-27.62	-107,0 to 51,71	0.9432
Ctrl. Luc ISO vs. Prmt5-cKO Acadvl ISO	-7.015	-20,12 to 6,092	0.659								Ctrl. Luc ISO vs. Prmt5-cKO Acadvl ISO	0.1775	-0,4273 to 0,7824	0.9769								Ctrl. Luc ISO vs. Prmt5-cKO Acadvl ISO	-6.153	-17,96 to 5,655	0.6875								Ctrl. Luc ISO vs. Prmt5-cKO Acadvl ISO	59.81	-14,99 to 134,6	0.1937
Ctrl. Acadvl NaCl vs. Ctrl. Acadvl ISO	-5.77	-19,67 to 8,133	0.8701								Ctrl. Acadvl NaCl vs. Ctrl. Acadvl ISO	0.0898	-0,5517 to 0,7313	0.9998								Ctrl. Acadvl NaCl vs. Ctrl. Acadvl ISO	-4.549	-17,07 to 7,976	0.93								Ctrl. Acadvl NaCl vs. Ctrl. Acadvl ISO	70.87	-8,461 to 150,2	0.1065
Ctrl. Acadvl NaCl vs. Prmt5-cKO Luc NaCl	-4.543	-19,20 to 10,11	0.969								Ctrl. Acadvl NaCl vs. Prmt5-cKO Luc NaCl	-0.01426	-0,6905 to 0,6619	>0,9999								Ctrl. Acadvl NaCl vs. Prmt5-cKO Luc NaCl	-3.607	-16,81 to 9,596	0.9846								Ctrl. Acadvl NaCl vs. Prmt5-cKO Luc NaCl	32.31	-51,31 to 115,9	0.9059
Ctrl. Acadvl NaCl vs. Prmt5-cKO Luc ISO	9.957	-3,421 to 23,33	0.2661								Ctrl. Acadvl NaCl vs. Prmt5-cKO Luc ISO	-0.04259	-0,6599 to 0,5747	>0,9999								Ctrl. Acadvl NaCl vs. Prmt5-cKO Luc ISO	7.408	-4,644 to 19,46	0.496								Ctrl. Acadvl NaCl vs. Prmt5-cKO Luc ISO	149.8	73,43 to 226,1	<0,0001
Ctrl. Acadvl NaCl vs. Prmt5-cKO Acadvl NaCl	-16.11	-30,76 to -1,454	0.0234								Ctrl. Acadvl NaCl vs. Prmt5-cKO Acadvl NaCl	0.512	-0,1643 to 1,188	0.2479								Ctrl. Acadvl NaCl vs. Prmt5-cKO Acadvl NaCl	-15.15	-28,36 to -1,950	0.0159								Ctrl. Acadvl NaCl vs. Prmt5-cKO Acadvl NaCl	56.81	-26,81 to 140,4	0.372
Ctrl. Acadvl NaCl vs. Prmt5-cKO Acadvl ISO	-10.92	-24,82 to 2,987	0.211								Ctrl. Acadvl NaCl vs. Prmt5-cKO Acadvl ISO	0.301	-0,3405 to 0,9425	0.7852								Ctrl. Acadvl NaCl vs. Prmt5-cKO Acadvl ISO	-9.158	-21,68 to 3,367	0.2858								Ctrl. Acadvl NaCl vs. Prmt5-cKO Acadvl ISO	144.2	64,91 to 223,6	<0,0001
Ctrl. Acadvl ISO vs. Prmt5-cKO Luc NaCl	1.227	-12,68 to 15,13	>0,9999								Ctrl. Acadvl ISO vs. Prmt5-cKO Luc NaCl	-0.1041	-0,7456 to 0,5374	0.9994								Ctrl. Acadvl ISO vs. Prmt5-cKO Luc NaCl	0.9422	-11,58 to 13,47	>0,9999								Ctrl. Acadvl ISO vs. Prmt5-cKO Luc NaCl	-38.56	-117,9 to 40,77	0.7548
Ctrl. Acadvl ISO vs. Prmt5-cKO Luc ISO	15.73	3,177 to 28,28	0.0067								Ctrl. Acadvl ISO vs. Prmt5-cKO Luc ISO	-0.1324	-0,7115 to 0,4467	0.9946								Ctrl. Acadvl ISO vs. Prmt5-cKO Luc ISO	11.96	0,6510 to 23,26	0.0324								Ctrl. Acadvl ISO vs. Prmt5-cKO Luc ISO	78.9	7,286 to 150,5	0.0229
Ctrl. Acadvl ISO vs. Prmt5-cKO Acadvl NaCl	-10.34	-24,24 to 3,564	0.2671								Ctrl. Acadvl ISO vs. Prmt5-cKO Acadvl NaCl	0.4222	-0,2194 to 1,064	0.4111								Ctrl. Acadvl ISO vs. Prmt5-cKO Acadvl NaCl	-10.6	-23,13 to 1,921	0.1447								Ctrl. Acadvl ISO vs. Prmt5-cKO Acadvl NaCl	-14.06	-93,40 to 65,27	0.9989
Ctrl. Acadvl ISO vs. Prmt5-cKO Acadvl ISO	-5.145	-18,25 to 7,962	0.8988								Ctrl. Acadvl ISO vs. Prmt5-cKO Acadvl ISO	0.2112	-0,3936 to 0,8160	0.9423								Ctrl. Acadvl ISO vs. Prmt5-cKO Acadvl ISO	-4.609	-16,42 to 7,200	0.9014								Ctrl. Acadvl ISO vs. Prmt5-cKO Acadvl ISO	73.37	-1,431 to 148,2	0.0576
Prmt5-cKO Luc NaCl vs. Prmt5-cKO Luc ISO	14.5	1,122 to 27,88	0.0264								Prmt5-cKO Luc NaCl vs. Prmt5-cKO Luc ISO	-0.02833	-0,6456 to 0,5890	>0,9999								Prmt5-cKO Luc NaCl vs. Prmt5-cKO Luc ISO	11.01	-1,037 to 23,07	0.0925								Prmt5-cKO Luc NaCl vs. Prmt5-cKO Luc ISO	117.5	41,12 to 193,8	0.0006
Prmt5-cKO Luc NaCl vs. Prmt5-cKO Acadvl NaCl	-11.57	-26,22 to 3,089	0.206								Prmt5-cKO Luc NaCl vs. Prmt5-cKO Acadvl NaCl	0.5262	-0,1500 to 1,202	0.2197								Prmt5-cKO Luc NaCl vs. Prmt5-cKO Acadvl NaCl	-11.55	-24,75 to 1,656	0.1207								Prmt5-cKO Luc NaCl vs. Prmt5-cKO Acadvl NaCl	24.5	-59,13 to 108,1	0.9772
Prmt5-cKO Luc NaCl vs. Prmt5-cKO Acadvl ISO	-6.373	-20,28 to 7,530	0.8038								Prmt5-cKO Luc NaCl vs. Prmt5-cKO Acadvl ISO	0.3153	-0,3263 to 0,9568	0.7448								Prmt5-cKO Luc NaCl vs. Prmt5-cKO Acadvl ISO	-5.551	-18,08 to 6,974	0.8286								Prmt5-cKO Luc NaCl vs. Prmt5-cKO Acadvl ISO	111.9	32,59 to 191,3	0.0017
Prmt5-cKO Luc ISO vs. Prmt5-cKO Acadvl NaCl	-26.07	-39,44 to -12,69	<0,0001								Prmt5-cKO Luc ISO vs. Prmt5-cKO Acadvl NaCl	0.5545	-0,06275 to 1,172	0.1029								Prmt5-cKO Luc ISO vs. Prmt5-cKO Acadvl NaCl	-22.56	-34,61 to -10,51	<0,0001								Prmt5-cKO Luc ISO vs. Prmt5-cKO Acadvl NaCl	-92.96	-169,3 to -16,62	0.009
Prmt5-cKO Luc ISO vs. Prmt5-cKO Acadvl ISO	-20.87	-33,42 to -8,323	0.0002								Prmt5-cKO Luc ISO vs. Prmt5-cKO Acadvl ISO	0.3436	-0,2355 to 0,9227	0.5394								Prmt5-cKO Luc ISO vs. Prmt5-cKO Acadvl ISO	-16.57	-27,87 to -5,260	0.0011								Prmt5-cKO Luc ISO vs. Prmt5-cKO Acadvl ISO	-5.532	-77,15 to 66,08	>0,9999
Prmt5-cKO Acadvl NaCl vs. Prmt5-cKO Acadvl ISO	5.193	-8,709 to 19,10	0.9198								Prmt5-cKO Acadvl NaCl vs. Prmt5-cKO Acadvl ISO	-0.211	-0,8525 to 0,4306	0.9576								Prmt5-cKO Acadvl NaCl vs. Prmt5-cKO Acadvl ISO	5.995	-6,530 to 18,52	0.7684								Prmt5-cKO Acadvl NaCl vs. Prmt5-cKO Acadvl ISO	87.43	8,094 to 166,8	0.0229
